# AI-guided screen identifies probucol-mediated mitophagy enhancement through modulation of lipid droplets

**DOI:** 10.1101/2022.05.18.492560

**Authors:** Natalia Moskal, Naomi P. Visanji, Olena Gorbenko, Vijay Narasimhan, Hannah Tyrrell, Jess Nash, Peter N. Lewis, G. Angus McQuibban

## Abstract

Failures in mitophagy, a process by which damaged mitochondria are cleared, results in neurodegeneration, while enhancing mitophagy promotes the survival of dopaminergic neurons. Using an artificial intelligence platform, we employed a natural language processing approach to evaluate the semantic similarity of candidate molecules to a set of well-established mitophagy enhancers. Top candidates were screened in a cell-based mitochondrial clearance assay. Probucol, a lipid-lowering drug, was validated across several orthogonal mitophagy assays. *In vivo*, probucol improved survival, locomotor function and dopaminergic neuron loss in zebrafish and fly models of mitochondrial damage. Probucol functioned independently of PINK1/Parkin but its effects on mitophagy and *in vivo* depended on ABCA1, which negatively regulated mitophagy following mitochondrial damage. Autophagosome and lysosomal markers were elevated by probucol treatment in addition to increased contact between lipid droplets and mitochondria. Conversely, lipid droplet expansion, which occurs following mitochondrial damage was suppressed by probucol and probucol-mediated mitophagy enhancement required lipid droplets. Probucol-mediated lipid droplet dynamics changes may prime the cell for a more efficient mitophagic response to mitochondrial damage.
