## Supplementary material for "AI-guided screen identifies probucol-mediated mitophagy enhancement through modulation of lipid droplets": Data_S2

### Sheet: apoptosis entityExplorerDrugs_2
Field	Display name	Entity type	Entity name	Value
Drugs	CISPLATIN	DRUG	N.N.[Cl-].[Cl-].[Pt++]	6767
Drugs	GLUTATHIONE	DRUG	N[C@@H](CCC(=O)N[C@@H](CS)C(=O)NCC(O)=O)C(O)=O	6468
Drugs	DOXORUBICIN	DRUG	COc1cccc2C(=O)c3c(O)c4C[C@](O)(C[C@H](O[C@H]5C[C@H](N)[C@H](O)[C@H](C)O5)c4c(O)c3C(=O)c12)C(=O)CO	5544
Drugs	PROPIDIUM IODIDE	DRUG	[I-].[I-].CC[N+](C)(CC)CCC[n+]1c(-c2ccccc2)c2cc(N)ccc2c2ccc(N)cc12	5138
Drugs	ESTRADIOL	DRUG	C[C@]12CC[C@H]3[C@@H](CCc4cc(O)ccc34)[C@@H]1CC[C@@H]2O	3797
Drugs	INSULIN, DALANATED	DRUG	INSULIN	3788
Drugs	HYDROGEN PEROXIDE	DRUG	OO	3642
Drugs	ACETYLCYSTEINE	DRUG	CC(=O)N[C@@H](CS)C(O)=O	3409
Drugs	PACLITAXEL	DRUG	CC(=O)O[C@@H]1C2=C(C)[C@H](C[C@@](O)([C@@H](OC(=O)c3ccccc3)[C@@H]3[C@@]4(CO[C@@H]4C[C@H](O)[C@@]3(C)C1=O)OC(C)=O)C2(C)C)OC(=O)[C@H](O)[C@@H](NC(=O)c1ccccc1)c1ccccc1	3388
Drugs	PHOSPHATIDYLSERINE	DRUG	CCCC(=O)O[C@H](COC(=O)CC)COP(O)(=O)OC[C@H](N)C(O)=O	3188
Drugs	LACTATE	DRUG	CC(O)C([O-])=O	3072
Drugs	VP 16	DRUG	COc1cc(cc(OC)c1O)[C@H]1[C@@H]2[C@H](COC2=O)[C@H](O[C@@H]2O[C@@H]3CO[C@@H](C)O[C@H]3[C@H](O)[C@H]2O)c2cc3OCOc3cc12	2463
Drugs	SIROLIMUS	DRUG	CO[C@@H]1C[C@H](C[C@H](C)[C@@H]2CC(=O)[C@H](C)\C=C(C)\[C@@H](O)[C@@H](OC)C(=O)[C@H](C)C[C@H](C)\C=C\C=C\C=C(C)\[C@H](C[C@@H]3CC[C@@H](C)[C@@](O)(O3)C(=O)C(=O)N3CCCC[C@H]3C(=O)O2)OC)CC[C@H]1O	2448
Drugs	TRETINOIN	DRUG	C\C(\C=C\C1=C(C)CCCC1(C)C)=C/C=C/C(/C)=C/C(O)=O	2328
Drugs	STAUROSPORINE	DRUG	CN[C@@H]1C[C@H]2O[C@@](C)([C@@H]1OC)n1c3ccccc3c3c4CNC(=O)c4c4c5ccccc5n2c4c13	2326
Drugs	DEXAMETHASONE	DRUG	C[C@@H]1C[C@H]2[C@@H]3CCC4=CC(=O)C=C[C@]4(C)[C@@]3(F)[C@@H](O)C[C@]2(C)[C@@]1(O)C(=O)CO	2310
Drugs	LY294002	DRUG	O=c1cc(oc2c(cccc12)-c1ccccc1)N1CCOCC1	2226
Drugs	FLUOROURACIL	DRUG	Fc1c[nH]c(=O)[nH]c1=O	2020
Drugs	CURCUMIN	DRUG	COc1cc(\C=C\C(=O)CC(=O)\C=C\c2ccc(O)c(OC)c2)ccc1O	1917
Drugs	BIOTIN	DRUG	OC(=O)CCCC[C@@H]1SC[C@@H]2NC(=O)N[C@H]12	1879
Drugs	TRYPAN BLUE	DRUG	[Na+].[Na+].[Na+].[Na+].Cc1cc(ccc1\N=N\c1c(O)c2c(N)cc(cc2cc1S([O-])(=O)=O)S([O-])(=O)=O)-c1ccc(\N=N\c2c(O)c3c(N)cc(cc3cc2S([O-])(=O)=O)S([O-])(=O)=O)c(C)c1	1679
Drugs	RESVERATROL	DRUG	Oc1ccc(\C=C\c2cc(O)cc(O)c2)cc1	1622
Drugs	CICLOSPORIN	DRUG	CCC1NC(=O)C(C(O)C(C)C\C=C\C)N(C)C(=O)C(C(C)C)N(C)C(=O)C(CC(C)C)N(C)C(=O)C(CC(C)C)N(C)C(=O)C(C)NC(=O)C(C)NC(=O)C(CC(C)C)N(C)C(=O)C(NC(=O)C(CC(C)C)N(C)C(=O)CN(C)C1=O)C(C)C	1606
Drugs	STREPTOZOCIN	DRUG	CN(N=O)C(=O)N[C@H]1[C@@H](O)O[C@H](CO)[C@@H](O)[C@@H]1O	1547
Drugs	TESTOSTERONE PROPIONATE	DRUG	CCC(=O)O[C@H]1CC[C@H]2[C@@H]3CCC4=CC(=O)CC[C@]4(C)[C@H]3CC[C@]12C	1531
Drugs	BORTEZOMIB	DRUG	CC(C)C[C@H](NC(=O)[C@H](Cc1ccccc1)NC(=O)c1cnccn1)B(O)O	1480
Drugs	PD98059	DRUG	COc1cccc(c1N)-c1cc(=O)c2ccccc2o1	1412
Drugs	PROGESTERONE	DRUG	CC(=O)[C@H]1CC[C@H]2[C@@H]3CCC4=CC(=O)CC[C@]4(C)[C@H]3CC[C@]12C	1304
Drugs	GEMCITABINE	DRUG	Nc1ccn([C@@H]2O[C@H](CO)[C@@H](O)C2(F)F)c(=O)n1	1255
Drugs	VITAMIN E	DRUG	CC(C)CCC[C@@H](C)CCC[C@@H](C)CCC[C@]1(C)CCc2c(C)c(O)c(C)c(C)c2O1	1200
Drugs	ARSENIC TRIOXIDE	DRUG	O1[As]2O[As]1O2	1164
Drugs	CAMPTOTHECIN	DRUG	CCC1(O)C(=O)OCc2c1cc1-c3nc4ccccc4cc3Cn1c2=O	1137
Drugs	IMATINIB	DRUG	CN1CCN(Cc2ccc(cc2)C(=O)Nc2ccc(C)c(Nc3nccc(n3)-c3cccnc3)c2)CC1	1132
Drugs	WORTMANNIN	DRUG	COC[C@H]1OC(=O)c2coc3c2[C@@]1(C)C1=C([C@@H]2CCC(=O)[C@@]2(C)C[C@H]1OC(C)=O)C3=O	1107
Drugs	DOPAMINE	DRUG	NCCc1ccc(O)c(O)c1	1083
Drugs	N METHYL D ASPARTATE	DRUG	CN[C@H](CC(O)=O)C(O)=O	1075
Drugs	TAMOXIFEN	DRUG	CC\C(=C(/c1ccccc1)c1ccc(OCCN(C)C)cc1)c1ccccc1	1070
Drugs	QUERCETIN	DRUG	Oc1cc(O)c2c(c1)oc(-c1ccc(O)c(O)c1)c(O)c2=O	1046
Drugs	DOCETAXEL	DRUG	CC(=O)O[C@@]12CO[C@@H]1C[C@H](O)[C@]1(C)[C@@H]2[C@H](OC(=O)c2ccccc2)[C@]2(O)C[C@H](OC(=O)[C@H](O)[C@@H](NC(=O)OC(C)(C)C)c3ccccc3)C(C)=C([C@@H](O)C1=O)C2(C)C	1008
Drugs	TESTOSTERONE	DRUG	C[C@]12CC[C@H]3[C@@H](CCC4=CC(=O)CC[C@]34C)[C@@H]1CC[C@@H]2O	1003
Drugs	DACTINOMYCIN	DRUG	CC(C)C1NC(=O)C(NC(=O)c2ccc(C)c3oc4c(C)c(=O)c(N)c(C(=O)NC5C(C)OC(=O)C(C(C)C)N(C)C(=O)CN(C)C(=O)C6CCCN6C(=O)C(NC5=O)C(C)C)c4nc23)C(C)OC(=O)C(C(C)C)N(C)C(=O)CN(C)C(=O)C2CCCN2C1=O	985
Drugs	HYDROXY	DRUG	[OH]	909
Drugs	ETRETINATE	DRUG	CCOC(=O)\C=C(/C)\C=C\C=C(/C)\C=C\c1c(C)cc(OC)c(C)c1C	877
Drugs	GENISTEIN	DRUG	Oc1ccc(cc1)-c1coc2cc(O)cc(O)c2c1=O	875
Drugs	EPIGALLOCATECHIN GALLATE	DRUG	Oc1cc(O)c2C[C@@H](OC(=O)c3cc(O)c(O)c(O)c3)[C@H](Oc2c1)c1cc(O)c(O)c(O)c1	855
Drugs	MELATONIN	DRUG	COc1ccc2[nH]cc(CCNC(C)=O)c2c1	843
Drugs	3-METHYLADENINE	DRUG	Cn1cnc(N)c2ncnc12	821
Drugs	CYTARABINE	DRUG	Nc1ccn([C@@H]2O[C@H](CO)[C@@H](O)[C@@H]2O)c(=O)n1	808
Drugs	VINCRISTINE	DRUG	CC[C@]1(O)C[C@H]2CN(C1)CCc1c([nH]c3ccccc13)[C@@](C2)(C(=O)OC)c1cc2c(cc1OC)N(C=O)[C@@H]1[C@]22CCN3CC=C[C@](CC)([C@@H]23)[C@@H](OC(C)=O)[C@]1(O)C(=O)OC	807
Drugs	DAUNORUBICIN	DRUG	COc1cccc2C(=O)c3c(O)c4C[C@](O)(C[C@H](O[C@H]5C[C@H](N)[C@H](O)[C@H](C)O5)c4c(O)c3C(=O)c12)C(C)=O	796
Drugs	VORINOSTAT	DRUG	ONC(=O)CCCCCCC(=O)Nc1ccccc1	768
Drugs	CYCLOPHOSPHAMIDE	DRUG	ClCCN(CCCl)P1(=O)NCCCO1	766
Drugs	PHOSPHATE	DRUG	[O-]P([O-])([O-])=O	732
Drugs	VITAMIN D	DRUG	CC(C)C(C)C=CC(C)C1CCC2\C(CCCC12C)=C\C=C1CC(O)CCC1=C	727
Drugs	ELLAGIC ACID	DRUG	Oc1cc2c3c(oc(=O)c4cc(O)c(O)c(oc2=O)c34)c1O	719
Drugs	AC1L1A5K	DRUG	S*	696
Drugs	FLUORESCEIN	DRUG	Oc1ccc2c(Oc3cc(O)ccc3C22OC(=O)c3ccccc23)c1	691
Drugs	DINOPROSTONE	DRUG	CCCCC[C@H](O)\C=C\[C@H]1[C@H](O)CC(=O)[C@@H]1C\C=C/CCCC(O)=O	675
Drugs	GEFITINIB	DRUG	COc1cc2ncnc(Nc3ccc(F)c(Cl)c3)c2cc1OCCCN1CCOCC1	675
Drugs	SORAFENIB	DRUG	CNC(=O)c1cc(Oc2ccc(NC(=O)Nc3ccc(Cl)c(c3)C(F)(F)F)cc2)ccn1	659
Drugs	CELECOXIB	DRUG	Cc1ccc(cc1)-c1cc(nn1-c1ccc(cc1)S(N)(=O)=O)C(F)(F)F	657
Drugs	CHLOROQUINE	DRUG	CCN(CC)CCCC(C)Nc1ccnc2cc(Cl)ccc12	652
Drugs	FOLIC ACID	DRUG	Nc1nc(=O)c2nc(CNc3ccc(cc3)C(=O)N[C@@H](CCC(O)=O)C(O)=O)cnc2[nH]1	650
Drugs	DECITABINE	DRUG	Nc1ncn([C@H]2C[C@H](O)[C@@H](CO)O2)c(=O)n1	647
Drugs	OXALIPLATIN	DRUG	[O-]C(=O)C([O-])=O.C1CC[C@H]2N[Pt++]N[C@@H]2C1	644
Drugs	ADENOSINE TRIPHOSPHATE	DRUG	Nc1ncnc2n(cnc12)[C@@H]1O[C@H](COP(O)(=O)OP(O)(=O)OP(O)(O)=O)[C@@H](O)[C@H]1O	640
Drugs	TEMOZOLOMIDE	DRUG	Cn1nnc2c(ncn2c1=O)C(N)=O	630
Drugs	CREATINE	DRUG	CN(CC(O)=O)C(N)=N	599
Drugs	ARGININE	DRUG	NC(CCCNC(N)=N)C(O)=O	596
Drugs	ASPIRIN	DRUG	CC(=O)Oc1ccccc1C(O)=O	588
Drugs	METFORMIN	DRUG	CN(C)C(=N)NC(N)=N	571
Drugs	A-KETOPROPIONATE	DRUG	CC(=O)C([O-])=O	566
Drugs	AMMONIA SOLUTION, STRONG	DRUG	N	552
Drugs	TETRACYCLINE	DRUG	CN(C)[C@H]1[C@@H]2C[C@H]3C(=C(O)[C@]2(O)C(=O)C(C(N)=O)=C1O)C(=O)c1c(O)cccc1[C@@]3(C)O	547
Drugs	METHOTREXATE	DRUG	CN(Cc1cnc2nc(N)nc(N)c2n1)c1ccc(cc1)C(=O)N[C@@H](CCC(O)=O)C(O)=O	545
Drugs	DISULFAN	DRUG	SS	535
Drugs	METHANOL	DRUG	CO	533
Drugs	ACETYLCHOLINE	DRUG	CC(=O)OCC[N+](C)(C)C	522
Drugs	HYDROGEN SULFIDE	DRUG	S	520
Drugs	CARBOPLATIN	DRUG	N.N.O=C1O[Pt]OC(=O)C11CCC1	518
Drugs	MITOMYCIN	DRUG	CO[C@]12[C@H]3N[C@H]3CN1C1=C([C@H]2COC(N)=O)C(=O)C(N)=C(C)C1=O	512
Drugs	HEPARIN	DRUG	CC(O)=N[C@@H]1[C@@H](O)[C@H](O)[C@@H](COS(O)(=O)=O)O[C@@H]1O[C@H]1[C@H](O)[C@@H](O)[C@H](O[C@@H]2[C@@H](O)O[C@H](O[C@H]3[C@H](O)[C@@H](OS(O)(=O)=O)C(O)O[C@H]3C(O)=O)[C@H](OS(O)(=O)=O)[C@H]2CS(O)(=O)=O)O[C@@H]1C(O)=O	509
Drugs	ESTRONE SODIUM SULFATE	DRUG	[Na+].C[C@]12CC[C@H]3[C@@H](CCc4cc(OS([O-])(=O)=O)ccc34)[C@@H]1CCC2=O	491
Drugs	BUTANOATE	DRUG	CCCC([O-])=O	488
Drugs	NITRITE ION STANDARD SOLUTION	DRUG	[O-]N=O	476
Drugs	ALDEHYDE	DRUG	CC=O	473
Drugs	CARDIOLIPIN	DRUG	CCCCCCCCCCCCCCCCCC(=O)OC[C@H](CO[P@@](O)(=O)OCC(O)CO[P@](O)(=O)OC[C@@H](COC(=O)CCCCCCCCCCCCCCCCC)OC(=O)CCCCCCCCCCCCCCCCC)OC(=O)CCCCCCCCCCCCCCCCC	463
Drugs	ETHYL ESTER	DRUG	CCOC(C)=O	452
Drugs	DOCOSAHEXAENOIC ACID	DRUG	CC\C=C/C\C=C/C\C=C/C\C=C/C\C=C/C\C=C/CCC(O)=O	451
Drugs	VALPROIC ACID	DRUG	CCCC(CCC)C(O)=O	442
Drugs	IRINOTECAN	DRUG	CCc1c2Cn3c(cc4c(COC(=O)[C@]4(O)CC)c3=O)-c2nc2ccc(OC(=O)N3CCC(CC3)N3CCCCC3)cc12	438
Drugs	IMATINIB MESYLATE	DRUG	CS(O)(=O)=O.CN1CCN(Cc2ccc(cc2)C(=O)Nc2ccc(C)c(Nc3nccc(n3)-c3cccnc3)c2)CC1	438
Drugs	SODIUM BUTYRATE	DRUG	[Na+].CCCC([O-])=O	438
Drugs	INDOMETACIN	DRUG	COc1ccc2n(C(=O)c3ccc(Cl)cc3)c(C)c(CC(O)=O)c2c1	435
Drugs	RITUXIMAB	DRUG	RITUXIMAB	435
Drugs	TRASTUZUMAB	DRUG	TRASTUZUMAB	431
Drugs	COLCHICINE	DRUG	COc1cc2CC[C@H](NC(C)=O)c3cc(=O)c(OC)ccc3-c2c(OC)c1OC	424
Drugs	SODIUM NITROPRUSSIDE	DRUG	[Na+].[Na+].[Fe--].N=O.C#N.C#N.C#N.C#N.C#N	422
Drugs	CALCITRIOL	DRUG	C[C@H](CCCC(C)(C)O)[C@H]1CC[C@H]2\C(CCC[C@]12C)=C\C=C1\C[C@@H](O)C[C@H](O)C1=C	420
Drugs	FLUDARABINE	DRUG	Nc1nc(F)nc2n(cnc12)[C@@H]1O[C@H](COP(O)(O)=O)[C@@H](O)[C@@H]1O	415

### Sheet: mitochondrial damage entityExpl
Field	Display name	Entity type	Entity name	Value
Drugs	GLUTATHIONE	DRUG	N[C@@H](CCC(=O)N[C@@H](CS)C(=O)NCC(O)=O)C(O)=O	280
Drugs	LACTATE	DRUG	CC(O)C([O-])=O	117
Drugs	HYDROGEN PEROXIDE	DRUG	OO	110
Drugs	CICLOSPORIN	DRUG	CCC1NC(=O)C(C(O)C(C)C\C=C\C)N(C)C(=O)C(C(C)C)N(C)C(=O)C(CC(C)C)N(C)C(=O)C(CC(C)C)N(C)C(=O)C(C)NC(=O)C(C)NC(=O)C(CC(C)C)N(C)C(=O)C(NC(=O)C(CC(C)C)N(C)C(=O)CN(C)C1=O)C(C)C	87
Drugs	ACETYLCYSTEINE	DRUG	CC(=O)N[C@@H](CS)C(O)=O	86
Drugs	SUCCINATE	DRUG	[O-]C(=O)CCC([O-])=O	75
Drugs	DOXORUBICIN	DRUG	COc1cccc2C(=O)c3c(O)c4C[C@](O)(C[C@H](O[C@H]5C[C@H](N)[C@H](O)[C@H](C)O5)c4c(O)c3C(=O)c12)C(=O)CO	71
Drugs	ADENOSINE TRIPHOSPHATE	DRUG	Nc1ncnc2n(cnc12)[C@@H]1O[C@H](COP(O)(=O)OP(O)(=O)OP(O)(O)=O)[C@@H](O)[C@H]1O	62
Drugs	INSULIN, DALANATED	DRUG	INSULIN	56
Drugs	MELATONIN	DRUG	COc1ccc2[nH]cc(CCNC(C)=O)c2c1	51
Drugs	VITAMIN E	DRUG	CC(C)CCC[C@@H](C)CCC[C@@H](C)CCC[C@]1(C)CCc2c(C)c(O)c(C)c(C)c2O1	50
Drugs	PROPIDIUM IODIDE	DRUG	[I-].[I-].CC[N+](C)(CC)CCC[n+]1c(-c2ccccc2)c2cc(N)ccc2c2ccc(N)cc12	47
Drugs	CREATINE	DRUG	CN(CC(O)=O)C(N)=N	46
Drugs	PARACETAMOL	DRUG	CC(=O)Nc1ccc(O)cc1	41
Drugs	HYDROXY	DRUG	[OH]	41
Drugs	CISPLATIN	DRUG	N.N.[Cl-].[Cl-].[Pt++]	40
Drugs	DOPAMINE	DRUG	NCCc1ccc(O)c(O)c1	36
Drugs	A-KETOPROPIONATE	DRUG	CC(=O)C([O-])=O	35
Drugs	CARDIOLIPIN	DRUG	CCCCCCCCCCCCCCCCCC(=O)OC[C@H](CO[P@@](O)(=O)OCC(O)CO[P@](O)(=O)OC[C@@H](COC(=O)CCCCCCCCCCCCCCCCC)OC(=O)CCCCCCCCCCCCCCCCC)OC(=O)CCCCCCCCCCCCCCCCC	35
Drugs	NADH	DRUG	NC(=O)C1=CN(C=CC1)[C@@H]1O[C@H](COP(O)(=O)OP(O)(=O)OC[C@H]2O[C@H]([C@H](O)[C@@H]2O)n2cnc3c(N)ncnc23)[C@@H](O)[C@H]1O	34
Drugs	CITRATE	DRUG	OC(CC([O-])=O)(CC([O-])=O)C([O-])=O	33
Drugs	PHOSPHATIDYLSERINE	DRUG	CCCC(=O)O[C@H](COC(=O)CC)COP(O)(=O)OC[C@H](N)C(O)=O	32
Drugs	STREPTOZOCIN	DRUG	CN(N=O)C(=O)N[C@H]1[C@@H](O)O[C@H](CO)[C@@H](O)[C@@H]1O	31
Drugs	AC1L1A5K	DRUG	S*	31
Drugs	UBIDECARENONE	DRUG	COC1=C(OC)C(=O)C(C\C=C(/C)CC\C=C(/C)CC\C=C(/C)CC\C=C(/C)CC\C=C(/C)CC\C=C(/C)CC\C=C(/C)CC\C=C(/C)CC\C=C(/C)CCC=C(C)C)=C(C)C1=O	29
Drugs	ZIDOVUDINE	DRUG	Cc1cn([C@H]2C[C@H](N=[N+]=[N-])[C@@H](CO)O2)c(=O)[nH]c1=O	28
Drugs	AMMONIA SOLUTION, STRONG	DRUG	N	27
Drugs	ISOCITRATE	DRUG	OC(C(CC(O)=O)C(O)=O)C(O)=O	26
Drugs	CARNITINE	DRUG	C[N+](C)(C)C[C@H](O)CC([O-])=O	24
Drugs	DEFEROXAMINE	DRUG	CC(=O)N(O)CCCCCNC(=O)CCC(=O)N(O)CCCCCNC(=O)CCC(=O)N(O)CCCCCN	22
Drugs	ASCORBATE	DRUG	OC[C@H](O)[C@H]1OC(O)=C(O)C1=O	22
Drugs	RESVERATROL	DRUG	Oc1ccc(\C=C\c2cc(O)cc(O)c2)cc1	22
Drugs	PHOSPHATE	DRUG	[O-]P([O-])([O-])=O	22
Drugs	THIOCTIC ACID	DRUG	OC(=O)CCCC[C@@H]1CCSS1	21
Drugs	ISOPRENALINE	DRUG	CC(C)NCC(O)c1ccc(O)c(O)c1	20
Drugs	STAVUDINE	DRUG	Cc1cn([C@@H]2O[C@H](CO)C=C2)c(=O)[nH]c1=O	19
Drugs	HYDROGEN SULFIDE	DRUG	S	19
Drugs	OXIDIZED GLUTATHIONE	DRUG	NC(CCC(O)=NC(CSSCC(N=C(O)CCC(N)C(O)=O)C(O)=NCC(O)=O)C(O)=NCC(O)=O)C(O)=O	18
Drugs	ALDEHYDE	DRUG	CC=O	17
Drugs	CURCUMIN	DRUG	COc1cc(\C=C\C(=O)CC(=O)\C=C\c2ccc(O)c(OC)c2)ccc1O	17
Drugs	LAMIVUDINE	DRUG	Nc1ccn([C@@H]2CS[C@H](CO)O2)c(=O)n1	17
Drugs	PACLITAXEL	DRUG	CC(=O)O[C@@H]1C2=C(C)[C@H](C[C@@](O)([C@@H](OC(=O)c3ccccc3)[C@@H]3[C@@]4(CO[C@@H]4C[C@H](O)[C@@]3(C)C1=O)OC(C)=O)C2(C)C)OC(=O)[C@H](O)[C@@H](NC(=O)c1ccccc1)c1ccccc1	16
Drugs	SIROLIMUS	DRUG	CO[C@@H]1C[C@H](C[C@H](C)[C@@H]2CC(=O)[C@H](C)\C=C(C)\[C@@H](O)[C@@H](OC)C(=O)[C@H](C)C[C@H](C)\C=C\C=C\C=C(C)\[C@H](C[C@@H]3CC[C@@H](C)[C@@](O)(O3)C(=O)C(=O)N3CCCC[C@H]3C(=O)O2)OC)CC[C@H]1O	16
Drugs	DAUNORUBICIN	DRUG	COc1cccc2C(=O)c3c(O)c4C[C@](O)(C[C@H](O[C@H]5C[C@H](N)[C@H](O)[C@H](C)O5)c4c(O)c3C(=O)c12)C(C)=O	15
Drugs	ESTRADIOL	DRUG	C[C@]12CC[C@H]3[C@@H](CCc4cc(O)ccc34)[C@@H]1CC[C@@H]2O	15
Drugs	3-METHYLADENINE	DRUG	Cn1cnc(N)c2ncnc12	15
Drugs	DIDANOSINE	DRUG	OC[C@@H]1CC[C@@H](O1)n1cnc2c1[nH]cnc2=O	15
Drugs	FLAVOPIRIDOL	DRUG	CN1CCC([C@@H](O)C1)c1c(O)cc(O)c2c1oc(cc2=O)-c1ccccc1Cl	14
Drugs	DEXAMETHASONE	DRUG	C[C@@H]1C[C@H]2[C@@H]3CCC4=CC(=O)C=C[C@]4(C)[C@@]3(F)[C@@H](O)C[C@]2(C)[C@@]1(O)C(=O)CO	14
Drugs	PROTOPORPHYRIN	DRUG	Cc1c(CCC(O)=O)c2cc3[nH]c(cc4nc(cc5[nH]c(cc1n2)c(C)c5C=C)c(C)c4C=C)c(C)c3CCC(O)=O	14
Drugs	METHYLGLYOXAL	DRUG	CC(=O)C=O	13
Drugs	STAUROSPORINE	DRUG	CN[C@@H]1C[C@H]2O[C@@](C)([C@@H]1OC)n1c3ccccc3c3c4CNC(=O)c4c4c5ccccc5n2c4c13	13
Drugs	VP 16	DRUG	COc1cc(cc(OC)c1O)[C@H]1[C@@H]2[C@H](COC2=O)[C@H](O[C@@H]2O[C@@H]3CO[C@@H](C)O[C@H]3[C@H](O)[C@H]2O)c2cc3OCOc3cc12	13
Drugs	CHLOROQUINE	DRUG	CCN(CC)CCCC(C)Nc1ccnc2cc(Cl)ccc12	12
Drugs	N METHYL D ASPARTATE	DRUG	CN[C@H](CC(O)=O)C(O)=O	12
Drugs	TRYPAN BLUE	DRUG	[Na+].[Na+].[Na+].[Na+].Cc1cc(ccc1\N=N\c1c(O)c2c(N)cc(cc2cc1S([O-])(=O)=O)S([O-])(=O)=O)-c1ccc(\N=N\c2c(O)c3c(N)cc(cc3cc2S([O-])(=O)=O)S([O-])(=O)=O)c(C)c1	12
Drugs	CHEMBL1256575	DRUG	CCCCS(=N)(=O)CCC(N)C(O)=O	11
Drugs	WORTMANNIN	DRUG	COC[C@H]1OC(=O)c2coc3c2[C@@]1(C)C1=C([C@@H]2CCC(=O)[C@@]2(C)C[C@H]1OC(C)=O)C3=O	11
Drugs	AMINOLEVULINIC ACID	DRUG	NCC(=O)CCC(O)=O	11
Drugs	LY294002	DRUG	O=c1cc(oc2c(cccc12)-c1ccccc1)N1CCOCC1	11
Drugs	VORINOSTAT	DRUG	ONC(=O)CCCCCCC(=O)Nc1ccccc1	11
Drugs	QUERCETIN	DRUG	Oc1cc(O)c2c(c1)oc(-c1ccc(O)c(O)c1)c(O)c2=O	11
Drugs	SODIUM BUTYRATE	DRUG	[Na+].CCCC([O-])=O	11
Drugs	NITRITE ION STANDARD SOLUTION	DRUG	[O-]N=O	11
Drugs	DIAZOXIDE	DRUG	CC1=Nc2ccc(Cl)cc2S(=O)(=O)N1	10
Drugs	VITAMIN P	DRUG	CC1OC(OCC2OC(Oc3c(oc4cc(O)cc(O)c4c3=O)-c3ccc(O)c(O)c3)C(O)C(O)C2O)C(O)C(O)C1O	10
Drugs	TRIFLUOPERAZINE	DRUG	CN1CCN(CCCN2c3ccccc3Sc3ccc(cc23)C(F)(F)F)CC1	10
Drugs	IMATINIB	DRUG	CN1CCN(Cc2ccc(cc2)C(=O)Nc2ccc(C)c(Nc3nccc(n3)-c3cccnc3)c2)CC1	10
Drugs	NICOTINAMIDE	DRUG	NC(=O)c1cccnc1	10
Drugs	PIMAGEDINE	DRUG	NNC(N)=N	10
Drugs	VITAMIN D	DRUG	CC(C)C(C)C=CC(C)C1CCC2\C(CCCC12C)=C\C=C1CC(O)CCC1=C	9
Drugs	ETHYL ESTER	DRUG	CCOC(C)=O	9
Drugs	METFORMIN	DRUG	CN(C)C(=N)NC(N)=N	9
Drugs	METHOTREXATE	DRUG	CN(Cc1cnc2nc(N)nc(N)c2n1)c1ccc(cc1)C(=O)N[C@@H](CCC(O)=O)C(O)=O	9
Drugs	ORNITHINE	DRUG	NCCC[C@H](N)C(O)=O	9
Drugs	IODIDE	DRUG	[I-]	9
Drugs	ACETYLCHOLINE	DRUG	CC(=O)OCC[N+](C)(C)C	8
Drugs	BUTANE	DRUG	CCCC	8
Drugs	METAMFETAMINE	DRUG	CN[C@@H](C)Cc1ccccc1	8
Drugs	PD98059	DRUG	COc1cccc(c1N)-c1cc(=O)c2ccccc2o1	8
Drugs	TESTOSTERONE	DRUG	C[C@]12CC[C@H]3[C@@H](CCC4=CC(=O)CC[C@]34C)[C@@H]1CC[C@@H]2O	8
Drugs	FLUOROURACIL	DRUG	Fc1c[nH]c(=O)[nH]c1=O	8
Drugs	FOLIC ACID	DRUG	Nc1nc(=O)c2nc(CNc3ccc(cc3)C(=O)N[C@@H](CCC(O)=O)C(O)=O)cnc2[nH]1	8
Drugs	ADENOSINE PHOSPHATE	DRUG	Nc1ncnc2n(cnc12)[C@@H]1O[C@H](COP(O)(O)=O)[C@@H](O)[C@H]1O	8
Drugs	QUINONE	DRUG	O=C1C=CC(=O)C=C1	8
Drugs	DACTINOMYCIN	DRUG	CC(C)C1NC(=O)C(NC(=O)c2ccc(C)c3oc4c(C)c(=O)c(N)c(C(=O)NC5C(C)OC(=O)C(C(C)C)N(C)C(=O)CN(C)C(=O)C6CCCN6C(=O)C(NC5=O)C(C)C)c4nc23)C(C)OC(=O)C(C(C)C)N(C)C(=O)CN(C)C(=O)C2CCCN2C1=O	7
Drugs	BORTEZOMIB	DRUG	CC(C)C[C@H](NC(=O)[C@H](Cc1ccccc1)NC(=O)c1cnccn1)B(O)O	7
Drugs	AMOBARBITAL	DRUG	CCC1(CCC(C)C)C(=O)NC(=O)NC1=O	7
Drugs	CAPSAICIN	DRUG	COc1cc(CNC(=O)CCCC\C=C\C(C)C)ccc1O	7
Drugs	APOCYNIN	DRUG	COc1cc(ccc1O)C(C)=O	7
Drugs	TRIMETAZIDINE	DRUG	COc1ccc(CN2CCNCC2)c(OC)c1OC	7
Drugs	TAUROURSODEOXYCHOLIC ACID	DRUG	C[C@H](CCC(=O)NCCS(O)(=O)=O)[C@H]1CC[C@H]2[C@@H]3[C@@H](O)C[C@@H]4C[C@H](O)CC[C@]4(C)[C@H]3CC[C@]12C	7
Drugs	TENOFOVIR	DRUG	C[C@H](Cn1cnc2c(N)ncnc12)OCP(O)(O)=O	7
Drugs	TAURINE	DRUG	NCCS(O)(=O)=O	7
Drugs	ABACAVIR	DRUG	Nc1nc(NC2CC2)c2ncn([C@@H]3C[C@H](CO)C=C3)c2n1	7
Drugs	ARSENIC TRIOXIDE	DRUG	O1[As]2O[As]1O2	7
Drugs	EPIGALLOCATECHIN GALLATE	DRUG	Oc1cc(O)c2C[C@@H](OC(=O)c3cc(O)c(O)c(O)c3)[C@H](Oc2c1)c1cc(O)c(O)c(O)c1	7
Drugs	SODIUM NITROPRUSSIDE	DRUG	[Na+].[Na+].[Fe--].N=O.C#N.C#N.C#N.C#N.C#N	7
Drugs	DIALKYL KETONES	DRUG	*C(*)=O	6
Drugs	POLYSTYRENE	DRUG	C=Cc1ccccc1	6
