## Supplementary material for "AI-guided screen identifies probucol-mediated mitophagy enhancement through modulation of lipid droplets": Data_S3

### Sheet: screening_results
	Image_Metadata_Row	Image_Metadata_Column	Image_Metadata_Well	Image_PathName_Cy3	Negative Cell Count	Positive Cell Count	pct	ct
0	A	1	A01	D:\contrasted_images\NM_GPRM_trial1_02Jun18_211026	153	615	0.800781	768
1	A	1	A01	D:\contrasted_images\NM_GPRM_trial2_04Jun18_123507	285	466	0.620506	751
2	A	2	A02	D:\contrasted_images\NM_GPRM_trial1_02Jun18_211026	93	636	0.872428	729
3	A	2	A02	D:\contrasted_images\NM_GPRM_trial2_04Jun18_123507	117	509	0.813099	626
4	A	3	A03	D:\contrasted_images\NM_GPRM_trial1_02Jun18_211026	115	559	0.829377	674
5	A	3	A03	D:\contrasted_images\NM_GPRM_trial2_04Jun18_123507	207	500	0.707214	707
6	A	4	A04	D:\contrasted_images\NM_GPRM_trial1_02Jun18_211026	151	765	0.835153	916
7	A	4	A04	D:\contrasted_images\NM_GPRM_trial2_04Jun18_123507	95	361	0.791667	456
8	A	5	A05	D:\contrasted_images\NM_GPRM_trial1_02Jun18_211026	170	637	0.789343	807
9	A	5	A05	D:\contrasted_images\NM_GPRM_trial2_04Jun18_123507	175	319	0.645749	494
10	A	6	A06	D:\contrasted_images\NM_GPRM_trial1_02Jun18_211026	180	775	0.811518	955
11	A	6	A06	D:\contrasted_images\NM_GPRM_trial2_04Jun18_123507	119	367	0.755144	486
13	A	7	A07	D:\contrasted_images\NM_GPRM_trial2_04Jun18_123507	136	527	0.794872	663
12	A	7	A07	D:\contrasted_images\NM_GPRM_trial1_02Jun18_211026	183	584	0.761408	767
14	A	8	A08	D:\contrasted_images\NM_GPRM_trial1_02Jun18_211026	150	735	0.830508	885
15	A	8	A08	D:\contrasted_images\NM_GPRM_trial2_04Jun18_123507	197	414	0.677578	611
16	A	9	A09	D:\contrasted_images\NM_GPRM_trial1_02Jun18_211026	194	596	0.75443	790
17	A	9	A09	D:\contrasted_images\NM_GPRM_trial2_04Jun18_123507	146	378	0.721374	524
19	A	10	A10	D:\contrasted_images\NM_GPRM_trial2_04Jun18_123507	86	327	0.791768	413
18	A	10	A10	D:\contrasted_images\NM_GPRM_trial1_02Jun18_211026	182	433	0.704065	615
21	A	11	A11	D:\contrasted_images\NM_GPRM_trial2_04Jun18_123507	103	426	0.805293	529
20	A	11	A11	D:\contrasted_images\NM_GPRM_trial1_02Jun18_211026	203	610	0.750308	813
22	A	12	A12	D:\contrasted_images\NM_GPRM_trial1_02Jun18_211026	623	223	0.263593	846
23	A	12	A12	D:\contrasted_images\NM_GPRM_trial2_04Jun18_123507	442	141	0.241852	583
24	B	1	B01	D:\contrasted_images\NM_GPRM_trial1_02Jun18_211026	151	609	0.801316	760
25	B	1	B01	D:\contrasted_images\NM_GPRM_trial2_04Jun18_123507	153	543	0.780172	696
27	B	2	B02	D:\contrasted_images\NM_GPRM_trial2_04Jun18_123507	129	495	0.793269	624
26	B	2	B02	D:\contrasted_images\NM_GPRM_trial1_02Jun18_211026	162	549	0.772152	711
28	B	3	B03	D:\contrasted_images\NM_GPRM_trial1_02Jun18_211026	152	689	0.819263	841
29	B	3	B03	D:\contrasted_images\NM_GPRM_trial2_04Jun18_123507	129	396	0.754286	525
30	B	4	B04	D:\contrasted_images\NM_GPRM_trial1_02Jun18_211026	161	690	0.810811	851
31	B	4	B04	D:\contrasted_images\NM_GPRM_trial2_04Jun18_123507	146	410	0.73741	556
33	B	5	B05	D:\contrasted_images\NM_GPRM_trial2_04Jun18_123507	138	546	0.798246	684
32	B	5	B05	D:\contrasted_images\NM_GPRM_trial1_02Jun18_211026	161	618	0.793325	779
34	B	6	B06	D:\contrasted_images\NM_GPRM_trial1_02Jun18_211026	220	712	0.763948	932
35	B	6	B06	D:\contrasted_images\NM_GPRM_trial2_04Jun18_123507	121	353	0.744726	474
36	B	7	B07	D:\contrasted_images\NM_GPRM_trial1_02Jun18_211026	154	569	0.786999	723
37	B	7	B07	D:\contrasted_images\NM_GPRM_trial2_04Jun18_123507	129	442	0.774081	571
39	B	8	B08	D:\contrasted_images\NM_GPRM_trial2_04Jun18_123507	121	574	0.825899	695
38	B	8	B08	D:\contrasted_images\NM_GPRM_trial1_02Jun18_211026	166	658	0.798544	824
40	B	9	B09	D:\contrasted_images\NM_GPRM_trial1_02Jun18_211026	177	763	0.811702	940
41	B	9	B09	D:\contrasted_images\NM_GPRM_trial2_04Jun18_123507	149	465	0.757329	614
42	B	10	B10	D:\contrasted_images\NM_GPRM_trial1_02Jun18_211026	165	599	0.784031	764
43	B	10	B10	D:\contrasted_images\NM_GPRM_trial2_04Jun18_123507	130	407	0.757914	537
45	B	11	B11	D:\contrasted_images\NM_GPRM_trial2_04Jun18_123507	133	466	0.777963	599
44	B	11	B11	D:\contrasted_images\NM_GPRM_trial1_02Jun18_211026	184	499	0.7306	683
47	B	12	B12	D:\contrasted_images\NM_GPRM_trial2_04Jun18_123507	479	201	0.295588	680
46	B	12	B12	D:\contrasted_images\NM_GPRM_trial1_02Jun18_211026	702	223	0.241081	925
48	C	1	C01	D:\contrasted_images\NM_GPRM_trial1_02Jun18_211026	118	599	0.835425	717
49	C	1	C01	D:\contrasted_images\NM_GPRM_trial2_04Jun18_123507	92	429	0.823417	521
51	C	2	C02	D:\contrasted_images\NM_GPRM_trial2_04Jun18_123507	99	469	0.825704	568
50	C	2	C02	D:\contrasted_images\NM_GPRM_trial1_02Jun18_211026	149	695	0.82346	844
53	C	3	C03	D:\contrasted_images\NM_GPRM_trial2_04Jun18_123507	108	478	0.8157	586
52	C	3	C03	D:\contrasted_images\NM_GPRM_trial1_02Jun18_211026	173	625	0.783208	798
55	C	4	C04	D:\contrasted_images\NM_GPRM_trial2_04Jun18_123507	83	411	0.831984	494
54	C	4	C04	D:\contrasted_images\NM_GPRM_trial1_02Jun18_211026	209	562	0.728923	771
57	C	5	C05	D:\contrasted_images\NM_GPRM_trial2_04Jun18_123507	135	697	0.83774	832
56	C	5	C05	D:\contrasted_images\NM_GPRM_trial1_02Jun18_211026	210	529	0.715832	739
58	C	6	C06	D:\contrasted_images\NM_GPRM_trial1_02Jun18_211026	235	748	0.760936	983
59	C	6	C06	D:\contrasted_images\NM_GPRM_trial2_04Jun18_123507	150	417	0.73545	567
61	C	7	C07	D:\contrasted_images\NM_GPRM_trial2_04Jun18_123507	112	671	0.85696	783
60	C	7	C07	D:\contrasted_images\NM_GPRM_trial1_02Jun18_211026	154	823	0.842375	977
63	C	8	C08	D:\contrasted_images\NM_GPRM_trial2_04Jun18_123507	118	534	0.819018	652
62	C	8	C08	D:\contrasted_images\NM_GPRM_trial1_02Jun18_211026	182	528	0.743662	710
64	C	9	C09	D:\contrasted_images\NM_GPRM_trial1_02Jun18_211026	153	826	0.843718	979
65	C	9	C09	D:\contrasted_images\NM_GPRM_trial2_04Jun18_123507	129	416	0.763303	545
67	C	10	C10	D:\contrasted_images\NM_GPRM_trial2_04Jun18_123507	126	587	0.823282	713
66	C	10	C10	D:\contrasted_images\NM_GPRM_trial1_02Jun18_211026	183	632	0.77546	815
69	C	11	C11	D:\contrasted_images\NM_GPRM_trial2_04Jun18_123507	134	518	0.794479	652
68	C	11	C11	D:\contrasted_images\NM_GPRM_trial1_02Jun18_211026	207	541	0.723262	748
71	C	12	C12	D:\contrasted_images\NM_GPRM_trial2_04Jun18_123507	600	193	0.24338	793
70	C	12	C12	D:\contrasted_images\NM_GPRM_trial1_02Jun18_211026	722	201	0.217768	923
72	D	1	D01	D:\contrasted_images\NM_GPRM_trial1_02Jun18_211026	143	679	0.826034	822
73	D	1	D01	D:\contrasted_images\NM_GPRM_trial2_04Jun18_123507	165	499	0.751506	664
75	D	2	D02	D:\contrasted_images\NM_GPRM_trial2_04Jun18_123507	112	491	0.814262	603
74	D	2	D02	D:\contrasted_images\NM_GPRM_trial1_02Jun18_211026	184	511	0.735252	695
77	D	3	D03	D:\contrasted_images\NM_GPRM_trial2_04Jun18_123507	126	391	0.756286	517
76	D	3	D03	D:\contrasted_images\NM_GPRM_trial1_02Jun18_211026	195	592	0.752224	787
79	D	4	D04	D:\contrasted_images\NM_GPRM_trial2_04Jun18_123507	126	534	0.809091	660
78	D	4	D04	D:\contrasted_images\NM_GPRM_trial1_02Jun18_211026	199	566	0.739869	765
81	D	5	D05	D:\contrasted_images\NM_GPRM_trial2_04Jun18_123507	151	707	0.824009	858
80	D	5	D05	D:\contrasted_images\NM_GPRM_trial1_02Jun18_211026	215	615	0.740964	830
83	D	6	D06	D:\contrasted_images\NM_GPRM_trial2_04Jun18_123507	174	575	0.76769	749
82	D	6	D06	D:\contrasted_images\NM_GPRM_trial1_02Jun18_211026	243	592	0.708982	835
85	D	7	D07	D:\contrasted_images\NM_GPRM_trial2_04Jun18_123507	174	558	0.762295	732
84	D	7	D07	D:\contrasted_images\NM_GPRM_trial1_02Jun18_211026	213	547	0.719737	760
86	D	8	D08	D:\contrasted_images\NM_GPRM_trial1_02Jun18_211026	180	682	0.791183	862
87	D	8	D08	D:\contrasted_images\NM_GPRM_trial2_04Jun18_123507	162	594	0.785714	756
89	D	9	D09	D:\contrasted_images\NM_GPRM_trial2_04Jun18_123507	143	505	0.779321	648
88	D	9	D09	D:\contrasted_images\NM_GPRM_trial1_02Jun18_211026	201	649	0.763529	850
90	D	10	D10	D:\contrasted_images\NM_GPRM_trial1_02Jun18_211026	201	705	0.778146	906
91	D	10	D10	D:\contrasted_images\NM_GPRM_trial2_04Jun18_123507	164	399	0.708703	563
92	D	11	D11	D:\contrasted_images\NM_GPRM_trial1_02Jun18_211026	187	665	0.780516	852
93	D	11	D11	D:\contrasted_images\NM_GPRM_trial2_04Jun18_123507	139	396	0.740187	535
95	D	12	D12	D:\contrasted_images\NM_GPRM_trial2_04Jun18_123507	411	145	0.260791	556
94	D	12	D12	D:\contrasted_images\NM_GPRM_trial1_02Jun18_211026	647	216	0.25029	863
97	E	1	E01	D:\contrasted_images\NM_GPRM_trial2_04Jun18_123507	117	512	0.81399	629
96	E	1	E01	D:\contrasted_images\NM_GPRM_trial1_02Jun18_211026	160	611	0.792477	771
99	E	2	E02	D:\contrasted_images\NM_GPRM_trial2_04Jun18_123507	124	529	0.810107	653
98	E	2	E02	D:\contrasted_images\NM_GPRM_trial1_02Jun18_211026	206	525	0.718194	731
101	E	3	E03	D:\contrasted_images\NM_GPRM_trial2_04Jun18_123507	113	557	0.831343	670
100	E	3	E03	D:\contrasted_images\NM_GPRM_trial1_02Jun18_211026	192	693	0.783051	885
103	E	4	E04	D:\contrasted_images\NM_GPRM_trial2_04Jun18_123507	140	550	0.797101	690
102	E	4	E04	D:\contrasted_images\NM_GPRM_trial1_02Jun18_211026	214	671	0.758192	885
105	E	5	E05	D:\contrasted_images\NM_GPRM_trial2_04Jun18_123507	92	715	0.885998	807
104	E	5	E05	D:\contrasted_images\NM_GPRM_trial1_02Jun18_211026	149	647	0.812814	796
107	E	6	E06	D:\contrasted_images\NM_GPRM_trial2_04Jun18_123507	182	522	0.741477	704
106	E	6	E06	D:\contrasted_images\NM_GPRM_trial1_02Jun18_211026	285	640	0.691892	925
108	E	7	E07	D:\contrasted_images\NM_GPRM_trial1_02Jun18_211026	373	649	0.635029	1022
109	E	7	E07	D:\contrasted_images\NM_GPRM_trial2_04Jun18_123507	292	489	0.62612	781
111	E	8	E08	D:\contrasted_images\NM_GPRM_trial2_04Jun18_123507	189	539	0.740385	728
110	E	8	E08	D:\contrasted_images\NM_GPRM_trial1_02Jun18_211026	233	651	0.736425	884
113	E	9	E09	D:\contrasted_images\NM_GPRM_trial2_04Jun18_123507	130	654	0.834184	784
112	E	9	E09	D:\contrasted_images\NM_GPRM_trial1_02Jun18_211026	209	675	0.763575	884
115	E	10	E10	D:\contrasted_images\NM_GPRM_trial2_04Jun18_123507	149	627	0.80799	776
114	E	10	E10	D:\contrasted_images\NM_GPRM_trial1_02Jun18_211026	172	586	0.773087	758
117	E	11	E11	D:\contrasted_images\NM_GPRM_trial2_04Jun18_123507	101	521	0.837621	622
116	E	11	E11	D:\contrasted_images\NM_GPRM_trial1_02Jun18_211026	145	430	0.747826	575
119	E	12	E12	D:\contrasted_images\NM_GPRM_trial2_04Jun18_123507	509	225	0.30654	734
118	E	12	E12	D:\contrasted_images\NM_GPRM_trial1_02Jun18_211026	889	275	0.236254	1164
121	F	1	F01	D:\contrasted_images\NM_GPRM_trial2_04Jun18_123507	82	453	0.846729	535
120	F	1	F01	D:\contrasted_images\NM_GPRM_trial1_02Jun18_211026	180	598	0.768638	778
123	F	2	F02	D:\contrasted_images\NM_GPRM_trial2_04Jun18_123507	116	430	0.787546	546
122	F	2	F02	D:\contrasted_images\NM_GPRM_trial1_02Jun18_211026	181	641	0.779805	822
125	F	3	F03	D:\contrasted_images\NM_GPRM_trial2_04Jun18_123507	129	597	0.822314	726
124	F	3	F03	D:\contrasted_images\NM_GPRM_trial1_02Jun18_211026	200	547	0.732262	747
127	F	4	F04	D:\contrasted_images\NM_GPRM_trial2_04Jun18_123507	128	443	0.775832	571
126	F	4	F04	D:\contrasted_images\NM_GPRM_trial1_02Jun18_211026	190	541	0.740082	731
129	F	5	F05	D:\contrasted_images\NM_GPRM_trial2_04Jun18_123507	121	546	0.818591	667
128	F	5	F05	D:\contrasted_images\NM_GPRM_trial1_02Jun18_211026	204	595	0.744681	799
131	F	6	F06	D:\contrasted_images\NM_GPRM_trial2_04Jun18_123507	144	577	0.800277	721
130	F	6	F06	D:\contrasted_images\NM_GPRM_trial1_02Jun18_211026	163	513	0.758876	676
133	F	7	F07	D:\contrasted_images\NM_GPRM_trial2_04Jun18_123507	135	613	0.819519	748
132	F	7	F07	D:\contrasted_images\NM_GPRM_trial1_02Jun18_211026	150	504	0.770642	654
134	F	8	F08	D:\contrasted_images\NM_GPRM_trial1_02Jun18_211026	171	758	0.815931	929
135	F	8	F08	D:\contrasted_images\NM_GPRM_trial2_04Jun18_123507	128	457	0.781197	585
137	F	9	F09	D:\contrasted_images\NM_GPRM_trial2_04Jun18_123507	143	644	0.818297	787
136	F	9	F09	D:\contrasted_images\NM_GPRM_trial1_02Jun18_211026	166	647	0.795818	813
139	F	10	F10	D:\contrasted_images\NM_GPRM_trial2_04Jun18_123507	162	618	0.792308	780
138	F	10	F10	D:\contrasted_images\NM_GPRM_trial1_02Jun18_211026	171	524	0.753957	695
141	F	11	F11	D:\contrasted_images\NM_GPRM_trial2_04Jun18_123507	144	718	0.832947	862
140	F	11	F11	D:\contrasted_images\NM_GPRM_trial1_02Jun18_211026	110	511	0.822866	621
143	F	12	F12	D:\contrasted_images\NM_GPRM_trial2_04Jun18_123507	557	278	0.332934	835
142	F	12	F12	D:\contrasted_images\NM_GPRM_trial1_02Jun18_211026	801	296	0.269827	1097
145	G	1	G01	D:\contrasted_images\NM_GPRM_trial2_04Jun18_123507	80	444	0.847328	524
144	G	1	G01	D:\contrasted_images\NM_GPRM_trial1_02Jun18_211026	173	553	0.761708	726
147	G	2	G02	D:\contrasted_images\NM_GPRM_trial2_04Jun18_123507	100	476	0.826389	576
146	G	2	G02	D:\contrasted_images\NM_GPRM_trial1_02Jun18_211026	200	692	0.775785	892
149	G	3	G03	D:\contrasted_images\NM_GPRM_trial2_04Jun18_123507	118	573	0.829233	691
148	G	3	G03	D:\contrasted_images\NM_GPRM_trial1_02Jun18_211026	166	713	0.811149	879
151	G	4	G04	D:\contrasted_images\NM_GPRM_trial2_04Jun18_123507	108	520	0.828025	628
150	G	4	G04	D:\contrasted_images\NM_GPRM_trial1_02Jun18_211026	194	858	0.815589	1052
153	G	5	G05	D:\contrasted_images\NM_GPRM_trial2_04Jun18_123507	123	503	0.803514	626
152	G	5	G05	D:\contrasted_images\NM_GPRM_trial1_02Jun18_211026	204	621	0.752727	825
155	G	6	G06	D:\contrasted_images\NM_GPRM_trial2_04Jun18_123507	112	422	0.790262	534
154	G	6	G06	D:\contrasted_images\NM_GPRM_trial1_02Jun18_211026	245	678	0.734561	923
157	G	7	G07	D:\contrasted_images\NM_GPRM_trial2_04Jun18_123507	130	559	0.811321	689
156	G	7	G07	D:\contrasted_images\NM_GPRM_trial1_02Jun18_211026	193	562	0.744371	755
159	G	8	G08	D:\contrasted_images\NM_GPRM_trial2_04Jun18_123507	116	536	0.822086	652
158	G	8	G08	D:\contrasted_images\NM_GPRM_trial1_02Jun18_211026	205	674	0.76678	879
160	G	9	G09	D:\contrasted_images\NM_GPRM_trial1_02Jun18_211026	176	726	0.804878	902
161	G	9	G09	D:\contrasted_images\NM_GPRM_trial2_04Jun18_123507	136	539	0.798519	675
163	G	10	G10	D:\contrasted_images\NM_GPRM_trial2_04Jun18_123507	130	697	0.842805	827
162	G	10	G10	D:\contrasted_images\NM_GPRM_trial1_02Jun18_211026	163	499	0.753776	662
165	G	11	G11	D:\contrasted_images\NM_GPRM_trial2_04Jun18_123507	113	571	0.834795	684
164	G	11	G11	D:\contrasted_images\NM_GPRM_trial1_02Jun18_211026	190	665	0.777778	855
167	G	12	G12	D:\contrasted_images\NM_GPRM_trial2_04Jun18_123507	287	86	0.230563	373
166	G	12	G12	D:\contrasted_images\NM_GPRM_trial1_02Jun18_211026	901	232	0.204766	1133
168	H	1	H01	D:\contrasted_images\NM_GPRM_trial1_02Jun18_211026	175	825	0.825	1000
169	H	1	H01	D:\contrasted_images\NM_GPRM_trial2_04Jun18_123507	71	289	0.802778	360
171	H	2	H02	D:\contrasted_images\NM_GPRM_trial2_04Jun18_123507	95	600	0.863309	695
170	H	2	H02	D:\contrasted_images\NM_GPRM_trial1_02Jun18_211026	199	794	0.799597	993
173	H	3	H03	D:\contrasted_images\NM_GPRM_trial2_04Jun18_123507	92	466	0.835125	558
172	H	3	H03	D:\contrasted_images\NM_GPRM_trial1_02Jun18_211026	202	672	0.768879	874
175	H	4	H04	D:\contrasted_images\NM_GPRM_trial2_04Jun18_123507	76	436	0.851563	512
174	H	4	H04	D:\contrasted_images\NM_GPRM_trial1_02Jun18_211026	194	656	0.771765	850
177	H	5	H05	D:\contrasted_images\NM_GPRM_trial2_04Jun18_123507	98	493	0.834179	591
176	H	5	H05	D:\contrasted_images\NM_GPRM_trial1_02Jun18_211026	186	517	0.73542	703
179	H	6	H06	D:\contrasted_images\NM_GPRM_trial2_04Jun18_123507	101	471	0.823427	572
178	H	6	H06	D:\contrasted_images\NM_GPRM_trial1_02Jun18_211026	222	576	0.721805	798
181	H	7	H07	D:\contrasted_images\NM_GPRM_trial2_04Jun18_123507	100	532	0.841772	632
180	H	7	H07	D:\contrasted_images\NM_GPRM_trial1_02Jun18_211026	223	739	0.768191	962
183	H	8	H08	D:\contrasted_images\NM_GPRM_trial2_04Jun18_123507	133	457	0.774576	590
182	H	8	H08	D:\contrasted_images\NM_GPRM_trial1_02Jun18_211026	236	584	0.712195	820
184	H	9	H09	D:\contrasted_images\NM_GPRM_trial1_02Jun18_211026	165	802	0.829369	967
185	H	9	H09	D:\contrasted_images\NM_GPRM_trial2_04Jun18_123507	150	548	0.7851	698
186	H	10	H10	D:\contrasted_images\NM_GPRM_trial1_02Jun18_211026	178	910	0.836397	1088
187	H	10	H10	D:\contrasted_images\NM_GPRM_trial2_04Jun18_123507	98	354	0.783186	452
189	H	11	H11	D:\contrasted_images\NM_GPRM_trial2_04Jun18_123507	111	432	0.79558	543
188	H	11	H11	D:\contrasted_images\NM_GPRM_trial1_02Jun18_211026	170	648	0.792176	818
191	H	12	H12	D:\contrasted_images\NM_GPRM_trial2_04Jun18_123507	254	84	0.248521	338
190	H	12	H12	D:\contrasted_images\NM_GPRM_trial1_02Jun18_211026	720	212	0.227468	932

### Sheet: chemical_identities
CUST_ID1	CUST_ID2	CHEM_NAME	SMILES	MF	Plate Column	Plate Row
5-AMINOISOQUINOLINE	Nc1cccc2cnccc12	5-isoquinolinamine	Nc1c2c(cncc2)ccc1	C9H8N2	1	A
TAXIFOLIN	O[C@@H]1[C@H](Oc2cc(O)cc(O)c2C1=O)c1ccc(O)c(O)c1	(2R,3R)-2-(3,4-dihydroxyphenyl)-3,5,7-trihydroxy-2,3-dihydro-4H-chromen-4-one	O1[C@@H]([C@H](C(=O)c3c1cc(cc3O)O)O)c2cc(c(cc2)O)O	C15H12O7	1	B
PROBUCOL	CC(C)(Sc1cc(c(O)c(c1)C(C)(C)C)C(C)(C)C)Sc1cc(c(O)c(c1)C(C)(C)C)C(C)(C)C	2,6-ditert-butyl-4-({1-[(3,5-ditert-butyl-4-hydroxyphenyl)sulfanyl]-1-methylethyl}sulfanyl)phenol	S(C(Sc2cc(c(c(c2)C(C)(C)C)O)C(C)(C)C)(C)C)c1cc(c(c(c1)C(C)(C)C)O)C(C)(C)C	C31H48O2S2	1	C
OXIGLUTATIONE	N[C@@H](CCC(=O)N[C@@H](CSSC[C@H](NC(=O)CC[C@H](N)C(O)=O)C(=O)NCC(O)=O)C(=O)NCC(O)=O)C(O)=O	(2S)-2-amino-5-({(1R)-1-[({(2R)-2-{[(4S)-4-amino-4-carboxybutanoyl]amino}-3-[(carboxymethyl)amino]-3-oxopropyl}disulfanyl)methyl]-2-[(carboxymethyl)amino]-2-oxoethyl}amino)-5-oxopentanoic acid	S(SC[C@H](NC(=O)CC[C@H](N)C(=O)O)C(=O)NCC(=O)O)C[C@H](NC(=O)CC[C@H](N)C(=O)O)C(=O)NCC(=O)O	C20H32O12N6S2	1	D
ISOFERULIC ACID	COc1ccc(\C=C\C(O)=O)cc1O	(2E)-3-(3-hydroxy-4-methoxyphenyl)-2-propenoic acid	O(C)c1c(cc(cc1)\C=C\C(=O)O)O	C10H10O4	1	E
ALLOSE	OC[C@H]1OC(O)[C@H](O)[C@H](O)[C@@H]1O	beta-D-allopyranose	O1[C@H]([C@@H]([C@@H]([C@@H]([C@H]1CO)O)O)O)O	C6H12O6	1	F
4-(DIMETHYLAMINO)BENZOIC ACID	CN(C)c1ccc(cc1)C(O)=O	4-(dimethylamino)benzoic acid	N(C)(C)c1ccc(cc1)C(=O)O	C9H11O2N1	1	G
FLAVONE	O=c1cc(oc2ccccc12)-c1ccccc1	2-phenyl-4H-chromen-4-one	O1c2c(cccc2)C(=O)C=C1c3ccccc3	C15H10O2	1	H
DICHLOROCOPPER	Cl[Cu]Cl	dichlorocopper	[Cu](Cl)Cl	Cl2Cu1	2	A
4-METHYLCOUMARIN	Cc1cc(=O)oc2ccccc12	4-methyl-2H-chromen-2-one	O1c2c(cccc2)C(=CC1=O)C	C10H8O2	2	B
3-METHOXYBENZAMIDE	COc1cccc(c1)C(N)=O	3-methoxybenzamide	NC(=O)c1cc(ccc1)OC	C8H9O2N1	2	C
ANISIC ACID	COc1ccc(cc1)C(O)=O	4-methoxybenzoic acid	O(C)c1ccc(cc1)C(=O)O	C8H8O3	2	D
COUMARIC ACID	OC(=O)\C=C\c1ccc(O)cc1	(2E)-3-(4-hydroxyphenyl)-2-propenoic acid	Oc1ccc(cc1)\C=C\C(=O)O	C9H8O3	2	E
TERTIARY BUTYLHYDROQUINONE	CC(C)(C)c1cc(O)ccc1O	2-tert-butyl-1,4-benzenediol	Oc1c(cc(cc1)O)C(C)(C)C	C10H14O2	2	F
DFP 1	Nc1ccc2C(=O)NC(=O)c3cccc1c23	6-amino-1H-benzo[de]isoquinoline-1,3(2H)-dione	N1C(=O)c2c3c(c(cc2)N)cccc3C1=O	C12H8O2N2	2	G
BUPHENYL	OC(=O)CCCc1ccccc1	4-phenylbutanoic acid	OC(=O)CCCc1ccccc1	C10H12O2	2	H
THENOYLTRIFLUOROACETONE	FC(F)(F)C(=O)CC(=O)c1cccs1	(2E)-4,4,4-trifluoro-3-hydroxy-1-(2-thienyl)-2-buten-1-one	FC(F)(F)C(=O)CC(=O)c1[s]ccc1	C8H5O2S1F3	3	A
HYDROXYPHENYL PROPIONIC ACID	OC(=O)CCc1ccc(O)cc1	3-(4-hydroxyphenyl)propanoic acid	Oc1ccc(cc1)CCC(=O)O	C9H10O3	3	B
GW9662	[O-][N+](=O)c1ccc(Cl)c(c1)C(=O)Nc1ccccc1	2-chloro-5-nitro-N-phenylbenzamide	Clc1c(cc(cc1)[N+](=O)[O-])C(=O)Nc2ccccc2	C13H9O3N2Cl1	3	C
(2E)-3-(2-HYDROXYPHENYL)ACRYLIC ACID	OC(=O)\C=C\c1ccccc1O	(2E)-3-(2-hydroxyphenyl)-2-propenoic acid	Oc1c(cccc1)\C=C\C(=O)O	C9H8O3	3	D
LIPOIC ACID	OC(=O)CCCC[C@@H]1CCSS1	5-[(3R)-1,2-dithiolan-3-yl]pentanoic acid	S1SCC[C@H]1CCCCC(=O)O	C8H14O2S2	3	E
2,4-DIHYDROXYBENZOIC ACID	OC(=O)c1ccc(O)cc1O	2,4-dihydroxybenzoic acid	Oc1c(ccc(c1)O)C(=O)O	C7H6O4	3	F
KOJIC ACID	OCc1cc(=O)c(O)co1	5-hydroxy-2-(hydroxymethyl)-4H-pyran-4-one	O1CC(=O)C(=O)C=C1CO	C6H6O4	3	G
3-AMINOBENZOIC ACID	Nc1cccc(c1)C(O)=O	3-aminobenzoic acid	Nc1cc(ccc1)C(=O)O	C7H7O2N1	3	H
ASPARTATE	N[C@@H](CC(O)=O)C(O)=O	(2S)-2-aminobutanedioic acid	N[C@@H](CC(=O)O)C(=O)O	C4H7O4N1	4	A
CHEBI:39547	C[N+](C)(C)C[C@H](O)CC(O)=O	(3S)-3-hydroxy-4-(trimethylammonio)butanoate	[N+](C[C@@H](O)CC(=O)[O-])(C)(C)C	C7H15O3N1	4	B
APIGENIN	Oc1ccc(cc1)-c1cc(=O)c2c(O)cc(O)cc2o1	5,7-dihydroxy-2-(4-hydroxyphenyl)-4H-chromen-4-one	O1c2c(c(cc(c2)O)O)C(=O)C=C1c3ccc(cc3)O	C15H10O5	4	C
HESPERIDIN	COc1ccc(cc1O)[C@@H]1CC(=O)c2c(O)cc(O[C@@H]3O[C@H](CO[C@@H]4O[C@@H](C)[C@H](O)[C@@H](O)[C@H]4O)[C@@H](O)[C@H](O)[C@H]3O)cc2O1	(2S)-5-hydroxy-2-(3-hydroxy-4-methoxyphenyl)-4-oxo-3,4-dihydro-2H-chromen-7-yl 6-O-(6-deoxy-alpha-L-mannopyranosyl)-beta-D-glucopyranoside	O1[C@H]([C@@H]([C@@H]([C@H]([C@@H]1C)O)O)O)OC[C@H]2O[C@H]([C@@H]([C@H]([C@@H]2O)O)O)Oc3cc4c(c(c3)O)C(=O)C[C@H](O4)c5cc(c(cc5)OC)O	C28H34O15	4	D
OR486	Oc1cc(cc(c1O)[N+]([O-])=O)[N+]([O-])=O	3,5-dinitro-1,2-benzenediol	[N+](=O)([O-])c1c(c(cc(c1)[N+](=O)[O-])O)O	C6H4O6N2	4	E
COUMARIN 120	Cc1cc(=O)oc2cc(N)ccc12	7-amino-4-methyl-2H-chromen-2-one	Nc1cc2c(cc1)C(=CC(=O)O2)C	C10H9O2N1	4	F
DIOSMIN	COc1ccc(cc1O)-c1cc(=O)c2c(O)cc(O[C@@H]3O[C@H](CO[C@@H]4O[C@@H](C)[C@H](O)[C@@H](O)[C@H]4O)[C@@H](O)[C@H](O)[C@H]3O)cc2o1	5-hydroxy-2-(3-hydroxy-4-methoxyphenyl)-4-oxo-4H-chromen-7-yl 6-O-(6-deoxyhexopyranosyl)hexopyranoside	O1[C@H]([C@@H]([C@@H]([C@H]([C@@H]1C)O)O)O)OC[C@H]2O[C@H]([C@@H]([C@H]([C@@H]2O)O)O)Oc3cc4c(c(c3)O)C(=O)C=C(O4)c5cc(c(cc5)OC)O	C28H32O15	4	G
ALPHA-NAPHTHOFLAVONE	O=c1cc(oc2c3ccccc3ccc12)-c1ccccc1	2-phenyl-4H-benzo[h]chromen-4-one	O1c2c3c(ccc2C(=O)C=C1c4ccccc4)cccc3	C19H12O2	4	H
METHIONINE (DL-)	CSCC[C@H](N)C(O)=O	L-methionine	S(CC[C@H](N)C(=O)O)C	C5H11O2N1S1	5	A
INDOLE	c1cc2ccccc2[nH]1	1H-indole	[nH]1c2c(cc1)cccc2	C8H7N1	5	B
PIOGLITAZONE	CCc1ccc(CCOc2ccc(CC3SC(=O)NC3=O)cc2)nc1	5-{4-[2-(5-ethyl-2-pyridinyl)ethoxy]benzyl}-1,3-thiazolidine-2,4-dione	[s]1c(nc(c1Cc2ccc(cc2)OCCc3ncc(cc3)CC)O)O	C19H20O3N2S1	5	C
GLYCERALDEHYDE-3-PHOSPHATE	O[C@H](COP(O)(O)=O)C=O	(R)-2-hydroxy-3-oxopropyl dihydrogen phosphate	[P](=O)(OC[C@@H](O)C=O)(O)O	C3H7O6P1	5	D
PD0325901	OC[C@@H](O)CONC(=O)c1ccc(F)c(F)c1Nc1ccc(I)cc1F	N-{[(2R)-2,3-dihydroxypropyl]oxy}-3,4-difluoro-2-(2-fluoro-4-iodoanilino)benzamide	Ic1cc(c(cc1)Nc2c(c(ccc2C(=O)NOC[C@H](O)CO)F)F)F	C16H14O4N2F3I1	5	E
AR-A014418	COc1ccc(CNC(=O)Nc2ncc(s2)[N+]([O-])=O)cc1	N-(4-methoxybenzyl)-N'-(5-nitro-1,3-thiazol-2-yl)urea	[s]1c(ncc1[N+](=O)[O-])NC(=O)NCc2ccc(cc2)OC	C12H12O4N4S1	5	F
TROGLITAZONE	Cc1c(C)c2OC(C)(COc3ccc(CC4SC(=O)NC4=O)cc3)CCc2c(C)c1O	5-{4-[(6-hydroxy-2,5,7,8-tetramethyl-3,4-dihydro-2H-chromen-2-yl)methoxy]benzyl}-1,3-thiazolidine-2,4-dione	[s]1c(nc(c1Cc2ccc(cc2)OCC3(Oc4c(c(c(c(c4C)C)O)C)CC3)C)O)O	C24H27O5N1S1	5	G
PJ 34	CN(C)CC(=O)Nc1ccc2[nH]c(=O)c3ccccc3c2c1	2-(dimethylamino)-N-(6-oxo-5,6-dihydro-2-phenanthridinyl)acetamide	N(CC(=O)Nc1cc2c(nc(c3c2cccc3)O)cc1)(C)C	C17H17O2N3	5	H
CILOMILAST	COc1ccc(cc1OC1CCCC1)C1(CCC(CC1)C(O)=O)C#N	4-cyano-4-(3-(cyclopentyloxy)-4-methoxyphenyl)cyclohexanecarboxylic acid	N#CC3(CCC(CC3)C(=O)O)c1cc(c(cc1)OC)OC2CCCC2	C20H25O4N1	6	A
NARINGENIN	Oc1ccc(cc1)[C@@H]1CC(=O)c2c(O)cc(O)cc2O1	(2S)-5,7-dihydroxy-2-(4-hydroxyphenyl)-2,3-dihydro-4H-chromen-4-one	O1[C@@H](CC(=O)c3c1cc(cc3O)O)c2ccc(cc2)O	C15H12O5	6	B
NG 95	CC(C)[C@H](CO)Nc1nc(Nc2ccc(C(O)=O)c(Cl)c2)c2ncn(C(C)C)c2n1	2-chloro-4-[(2-{[(1R)-1-(hydroxymethyl)-2-methylpropyl]amino}-9-isopropyl-9H-purin-6-yl)amino]benzoic acid	Clc1c(ccc(c1)Nc2nc(nc3[n](cnc32)C(C)C)N[C@@H](CO)C(C)C)C(=O)O	C20H25O3N6Cl1	6	C
OBETICHOLIC ACID	CC[C@H]1[C@@H](O)[C@H]2[C@@H]3CC[C@H]([C@H](C)CCC(O)=O)[C@@]3(C)CC[C@@H]2[C@@]2(C)CC[C@@H](O)C[C@@H]12	(3alpha,5beta,6alpha,7alpha)-6-ethyl-3,7-dihydroxycholan-24-oic acid	O[C@H]1[C@@H]2[C@@H]([C@@]4([C@H]([C@H]1CC)C[C@@H](CC4)O)C)CC[C@]3([C@H]2CC[C@@H]3[C@@H](CCC(=O)O)C)C	C26H44O4	6	D
RUCAPARIB	CNCc1ccc(C(Nc2c3c4cc(F)c2)=C3CCNC4=O)cc1	8-fluoro-2-{4-[(methylamino)methyl]phenyl}-1,3,4,5-tetrahydro-6H-azepino[5,4,3-cd]indol-6-one	Fc1cc2[nH]c(c4c2c(c1)C(=O)NCC4)c3ccc(cc3)CNC	C19H18O1N3F1	6	E
EPIGALLOCATECHIN	O[C@@H]1Cc2c(O)cc(O)cc2O[C@@H]1c1cc(O)c(O)c(O)c1	(2R,3R)-2-(3,4,5-trihydroxyphenyl)-3,4-dihydro-2H-chromene-3,5,7-triol	O1[C@@H]([C@@H](Cc3c1cc(cc3O)O)O)c2cc(c(c(c2)O)O)O	C15H14O7	6	F
GINSENOSIDE RG1	CC(C)=CCC[C@](C)(O[C@@H]1O[C@H](CO)[C@@H](O)[C@H](O)[C@H]1O)[C@H]1CC[C@]2(C)[C@@H]1[C@H](O)C[C@@H]1[C@@]3(C)CC[C@H](O)C(C)(C)[C@@H]3[C@H](C[C@@]21C)O[C@@H]1O[C@H](CO)[C@@H](O)[C@H](O)[C@H]1O	(3beta,6alpha,12beta)-20-(beta-D-glucopyranosyloxy)-3,12-dihydroxydammar-24-en-6-yl beta-D-glucopyranoside	O1[C@H]([C@@H]([C@H]([C@@H]([C@H]1CO)O)O)O)O[C@@H]2[C@@H]3[C@@]([C@@H]4[C@]([C@]5([C@H]([C@@H](C4)O)[C@H](CC5)[C@@](O[C@@H]6O[C@@H]([C@H]([C@@H]([C@H]6O)O)O)CO)(CCC=C(C)C)C)C)(C2)C)(CC[C@@H](C3(C)C)O)C	C42H72O14	6	G
3-HYDROXYHIPPURIC ACID	OC(=O)CNC(=O)c1cccc(O)c1	[(3-hydroxybenzoyl)amino]acetic acid	N(CC(=O)O)C(=O)c1cc(ccc1)O	C9H9O4N1	6	H
SULINDAC	CC1=C(CC(O)=O)c2cc(F)ccc2\C1=C/c1ccc(cc1)S(C)=O	{(1Z)-5-fluoro-2-methyl-1-[4-(methylsulfinyl)benzylidene]-1H-inden-3-yl}acetic acid	Fc1cc2c(cc1)\C(=C/c3ccc(cc3)[S](=O)C)\C(=C2CC(=O)O)C	C20H17O3S1F1	7	A
TANNIC ACID	Oc1cc(cc(O)c1O)C(=O)Oc1cc(cc(O)c1O)C(=O)OCC1OC(OC(=O)c2cc(O)c(O)c(OC(=O)c3cc(O)c(O)c(O)c3)c2)C(OC(=O)c2cc(O)c(O)c(OC(=O)c3cc(O)c(O)c(O)c3)c2)C(OC(=O)c2cc(O)c(O)c(OC(=O)c3cc(O)c(O)c(O)c3)c2)C1OC(=O)c1cc(O)c(O)c(OC(=O)c2cc(O)c(O)c(O)c2)c1	6-((3,4-dihydroxy-5-(3,4,5-trihydroxybenzoyloxy)benzoyloxy)methyl)tetrahydro-2H-pyran-2,3,4,5-tetrayl tetrakis(3,4-dihydroxy-5-(3,4,5-trihydroxybenzoyloxy)benzoate)	O1C(C(C(C(C1COC(=O)c%10cc(c(c(c%10)O)O)OC(=O)c%11cc(c(c(c%11)O)O)O)OC(=O)c8cc(c(c(c8)O)O)OC(=O)c9cc(c(c(c9)O)O)O)OC(=O)c6cc(c(c(c6)O)O)OC(=O)c7cc(c(c(c7)O)O)O)OC(=O)c4cc(c(c(c4)O)O)OC(=O)c5cc(c(c(c5)O)O)O)OC(=O)c2cc(c(c(c2)O)O)OC(=O)c3cc(c(c(c3)O)O)O	C76H52O46	7	B
LAPATINIB	CS(=O)(=O)CCNCc1ccc(o1)-c1ccc2ncnc(Nc3ccc(OCc4cccc(F)c4)c(Cl)c3)c2c1	N-{3-chloro-4-[(3-fluorobenzyl)oxy]phenyl}-6-[5-({[2-(methylsulfonyl)ethyl]amino}methyl)-2-furyl]-4-quinazolinamine	Fc1cc(ccc1)COc2c(cc(cc2)Nc3ncnc4c3cc(cc4)c5[o]c(cc5)CNCC[S](=O)(=O)C)Cl	C29H26O4N4Cl1S1F1	7	C
ERDOSTEINE	OC(=O)CSCC(O)=NC1CCSC1=O	({2-oxo-2-[(2-oxotetrahydro-3-thienyl)amino]ethyl}sulfanyl)acetic acid	S1CCC(C1=O)NC(=O)CSCC(=O)O	C8H11O4N1S2	7	D
DORAMAPIMOD	Cc1ccc(cc1)-n1nc(cc1NC(=O)Nc1ccc(OCCN2CCOCC2)c2ccccc12)C(C)(C)C	N-[3-tert-butyl-1-(4-methylphenyl)-1H-pyrazol-5-yl]-N'-{4-[2-(4-morpholinyl)ethoxy]-1-naphthyl}urea	[n]2(nc(cc2NC(=O)Nc3c4c(c(cc3)OCCN5CCOCC5)cccc4)C(C)(C)C)c1ccc(cc1)C	C31H37O3N5	7	E
PD168393	Brc1cccc(Nc2ncnc3ccc(NC(=O)C=C)cc23)c1	N-[4-(3-bromoanilino)-6-quinazolinyl]acrylamide	Brc1cc(ccc1)Nc2ncnc3c2cc(cc3)NC(=O)C=C	C17H13O1N4Br1	7	F
ROSIGLITAZONE	CN(CCOc1ccc(CC2SC(=O)NC2=O)cc1)c1ccccn1	5-(4-{2-[methyl(2-pyridinyl)amino]ethoxy}benzyl)-1,3-thiazolidine-2,4-dione	[s]1c(nc(c1Cc2ccc(cc2)OCCN(C)c3ncccc3)O)O	C18H19O3N3S1	7	G
SILYMARIN	COc1cc(ccc1O)C1Oc2cc(ccc2OC1CO)C1Oc2cc(O)cc(O)c2C(=O)C1O	3,5,7-trihydroxy-2-[3-(4-hydroxy-3-methoxyphenyl)-2-(hydroxymethyl)-2,3-dihydro-1,4-benzodioxin-6-yl]-2,3-dihydro-4H-chromen-4-one	O1C(C(Oc3c1ccc(c3)C4Oc5c(c(cc(c5)O)O)C(=O)C4O)c2cc(c(cc2)O)OC)CO	C25H22O10	7	H
PIMAGEDINE	NNC(N)=N	hydrazinecarboximidamide	N(N)C(=N)N	C1H6N4	8	A
LIQUIRITIGENIN	Oc1ccc(cc1)[C@@H]1CC(=O)c2ccc(O)cc2O1	(2S)-7-hydroxy-2-(4-hydroxyphenyl)-2,3-dihydro-4H-chromen-4-one	O1[C@@H](CC(=O)c3c1cc(cc3)O)c2ccc(cc2)O	C15H12O4	8	B
PRINABEREL	Oc1cc(C=C)c2oc(nc2c1)-c1ccc(O)c(F)c1	2-(3-fluoro-4-hydroxyphenyl)-7-vinyl-1,3-benzoxazol-5-ol	Fc1c(ccc(c1)c2nc3c([o]2)c(cc(c3)O)C=C)O	C15H10O3N1F1	8	C
NG 60	CC(C)[C@H](CO)Nc1nc(Nc2cccc(Cl)c2)c2ncn(C(C)C)c2n1	(2R)-2-{[6-(3-chloroanilino)-9-isopropyl-9H-purin-2-yl]amino}-3-methyl-1-butanol	Clc1cc(ccc1)Nc2nc(nc3[n](cnc32)C(C)C)N[C@@H](CO)C(C)C	C19H25O1N6Cl1	8	D
OLOMOUCINE	Cn1cnc2c(NCc3ccccc3)nc(NCCO)nc12	2-{[6-(benzylamino)-9-methyl-9H-purin-2-yl]amino}ethanol	[n]1(c2nc(nc(c2nc1)NCc3ccccc3)NCCO)C	C15H18O1N6	8	E
M 6383	COc1cc2[C@H]3CC[C@]4(C)[C@@H](O)CC[C@H]4[C@@H]3CCc2cc1O	(17beta)-2-methoxyestra-1,3,5(10)-triene-3,17-diol	O[C@@H]1[C@@]2([C@H]([C@H]3[C@H](CC2)c4c(cc(c(c4)OC)O)CC3)CC1)C	C19H26O3	8	F
SODIUM PHENYLBUTYRATE	[Na+].[O-]C(=O)CCCc1ccccc1	sodium 4-phenylbutanoate	[Na+].[O-]C(=O)CCCc1ccccc1	C10H11O2Na1	8	G
IDEBENONE	COC1=C(OC)C(=O)C(CCCCCCCCCCO)=C(C)C1=O	2-(10-hydroxydecyl)-5,6-dimethoxy-3-methylbenzo-1,4-quinone	O(C)C1=C(C(=O)C(=C(C1=O)CCCCCCCCCCO)C)OC	C19H30O5	8	H
NICLOSAMIDE	Oc1ccc(Cl)cc1C(=O)Nc1ccc(cc1Cl)[N+]([O-])=O	5-chloro-N-(2-chloro-4-nitrophenyl)-2-hydroxybenzamide	Clc1c(ccc(c1)[N+](=O)[O-])NC(=O)c2c(ccc(c2)Cl)O	C13H8O4N2Cl2	9	A
PHLORETIN	Oc1ccc(CCC(=O)c2c(O)cc(O)cc2O)cc1	3-(4-hydroxyphenyl)-1-(2,4,6-trihydroxyphenyl)-1-propanone	Oc1c(c(cc(c1)O)O)C(=O)CCc2ccc(cc2)O	C15H14O5	9	B
DAIDZIN	OC[C@H]1O[C@@H](Oc2ccc3c(c2)occ(-c2ccc(O)cc2)c3=O)[C@H](O)[C@@H](O)[C@@H]1O	3-(4-hydroxyphenyl)-4-oxo-4H-chromen-7-yl beta-D-glucopyranoside	O1[C@H]([C@@H]([C@H]([C@@H]([C@H]1CO)O)O)O)Oc2cc3c(cc2)C(=O)C(=CO3)c4ccc(cc4)O	C21H20O9	9	C
PROTOCATECHUIC ACID	OC(=O)c1ccc(O)c(O)c1	3-hydroxy-4-oxo-1,5-cyclohexadiene-1-carboxylic acid	Oc1c(ccc(c1)C(=O)O)O	C7H6O4	9	D
DIHYDRORESVERATROL	Oc1ccc(cc1)-c1coc2cc(O)cc(O)c2c1=O	5,7-dihydroxy-3-(4-hydroxyphenyl)-4H-chromen-4-one	O1c2c(c(cc(c2)O)O)C(=O)C(=C1)c3ccc(cc3)O	C15H10O5	9	E
MYRICETIN	Oc1cc(O)c2c(c1)oc(-c1cc(O)c(O)c(O)c1)c(O)c2=O	3,5,7-trihydroxy-2-(3,4,5-trihydroxyphenyl)-4H-chromen-4-one	O1C(C(=O)C(=O)c3c1cc(cc3O)O)c2cc(c(c(c2)O)O)O	C15H10O8	9	F
2-AMINO-8-HYDROXY-9-[(2R,4S,5R)-4-HYDROXY-5-(HYDROXYMETHYL)OXOLAN-2-YL]-6,9-DIHYDRO-1H-PURIN-6-ONE	Nc1nc2n([C@H]3C[C@H](O)[C@@H](CO)O3)c(O)nc2c(=O)[nH]1	2-amino-9-((2R,4S,5R)-4-hydroxy-5-(hydroxymethyl)tetrahydrofuran-2-yl)-9H-purine-6,8-diol	[n]2(c3nc(nc(c3nc2O)O)N)[C@@H]1O[C@@H]([C@H](C1)O)CO	C10H13O5N5	9	G
O[C@H]1[C@@H](O)[C@@H](O[C@@H]1COP(O)([O-])=O)[n+]1cccc(c1)C(O)=N	O[C@H]1[C@@H](O)[C@@H](O[C@@H]1COP(O)([O-])=O)[n+]1cccc(c1)C(O)=N	((2R,3S,4R,5R)-5-(3-carbamoylpyridinium-1-yl)-3,4-dihydroxytetrahydrofuran-2-yl)methyl hydrogen phosphate	[P](=O)([O-])(OC[C@H]1O[C@H]([C@@H]([C@@H]1O)O)[n+]2cc(ccc2)C(=O)N)O	C11H15O8N2P1	9	H
CAFFEIC ACID	OC(=O)\C=C\c1ccc(O)c(O)c1	(2E)-3-(3,4-dihydroxyphenyl)-2-propenoic acid	Oc1c(ccc(c1)\C=C\C(=O)O)O	C9H8O4	10	A
MATAIRESINOL	COc1cc(C[C@H]2COC(=O)[C@@H]2Cc2ccc(O)c(OC)c2)ccc1O	(3R,4R)-3,4-bis(4-hydroxy-3-methoxybenzyl)dihydro-2(3H)-furanone	O1C[C@@H]([C@H](C1=O)Cc3cc(c(cc3)O)OC)Cc2cc(c(cc2)O)OC	C20H22O6	10	B
FENOFIBRATE	CC(C)OC(=O)C(C)(C)Oc1ccc(cc1)C(=O)c1ccc(Cl)cc1	isopropyl 2-[4-(4-chlorobenzoyl)phenoxy]-2-methylpropanoate	Clc1ccc(cc1)C(=O)c2ccc(cc2)OC(C)(C)C(=O)OC(C)C	C20H21O4Cl1	10	C
ACADESINE	Nc1c(ncn1[C@@H]1O[C@H](CO)[C@@H](O)[C@H]1O)C(O)=N	5-amino-1-((2R,3R,4S,5R)-3,4-dihydroxy-5-(hydroxymethyl)tetrahydrofuran-2-yl)-1H-imidazole-4-carboxamide	[n]2(cnc(c2N)C(=O)N)[C@@H]1O[C@@H]([C@H]([C@H]1O)O)CO	C9H14O5N4	10	D
ROSOXACIN	CCn1cc(C(O)=O)c(=O)c2ccc(cc12)-c1ccncc1	1-ethyl-4-oxo-7-(4-pyridinyl)-1,4-dihydro-3-quinolinecarboxylic acid	N1(c2c(ccc(c2)c3ccncc3)C(=O)C(=C1)C(=O)O)CC	C17H14O3N2	10	E
4-OXORETINOL	CC(=CCO)C=CC=C(C)C=CC1=C(C)C(=O)CCC1(C)C	4-oxoretinol	OC\C=C(/C)\C=C\C=C(/C)\C=C\C1=C(C(=O)CCC1(C)C)C	C20H28O2	10	F
VELIPARIB	C[C@@]1(CCCN1)c1nc2c(cccc2[nH]1)C(N)=O	2-[(2R)-2-methyl-2-pyrrolidinyl]-1H-benzimidazole-4-carboxamide	N1[C@@](CCC1)(C)c2[nH]c3c(n2)c(ccc3)C(=O)N	C13H16O1N4	10	G
